# Rodent chronic variable stress procedures: a disjunction between stress entity and impact on behaviour

**DOI:** 10.1101/2024.07.04.602063

**Authors:** Nicola Romanò, John Menzies

## Abstract

Chronic variable stress (CVS) procedures are widely used to model depression in laboratory rodents. We systematically documented the experimental design used in mouse CVS studies, and the design of the behavioural tests used to evaluate the effect of CVS. In a subset of studies, we measured effect sizes in behavioural tests. Across 202 mouse studies, 82% used a unique CVS procedure. We took advantage of this variability to ask whether the duration and intensity of CVS procedures correlated with effects sizes obtained in five commonly-used behavioural tests: the sucrose preference test (SPT), the tail suspension test (TST), the forced swim test (FST), the open field test (OFT) and the elevated plus maze (EPM). The most evident impact of CVS procedure design on effect sizes were seen in the FST where longer-duration CVS procedures with more diverse types of stressors were associated with a smaller effect size. Next, we correlated effect sizes *between* behavioural tests to explore whether these tests might measure similar or different consequences of CVS. We found a positive correlation between effects sizes in the TST and FST, and in the OFT and EPM, but the two strongest positive correlations were between the EPM and TST, and between the EPM and FST. CVS studies deliberately impose suffering over long periods, and our data raise scientific and ethical questions around the stress procedures used and the behavioural tests used to evaluate them.
