## Supplementary Data 05 - Rat - CVS characteristics and effect sizes in the SPT, FST, OFT and EPM for "Rodent chronic variable stress procedures: a disjunction between stress entity and impact on behaviour"

### Sheet: SPT
						CVS characteristics				CONTROL						TEST
PMID	Title	Authors	Reference	Year	DOI	duration	burden	diversity	Fig used	control mean	control sem	n	n used	back-calculated SD		test mean	test sem	n	n used	back-calculated SD		control mean	SD	test mean	SD	Effect size d
30179639	Effects of different patterns of electric stimulation of the ventromedial prefrontal cortex on hippocampal-prefrontal coherence in a rat model of depression	Jia L, Sun Z, Shi D, Wang M, Jia J, He Y, Xue F, Ren Y, Yang J, Ma X.	Behav Brain Res. 2019 Jan 1;356:179-188. doi: 10.1016/j.bbr.2018.08.032. Epub 2018 Sep 1.	2019	10.1016/j.bbr.2018.08.032	49	98	13	1C	85	2	10-12	10	6.32456		68	2	10-12	10	6.32456		85	6.32456	68	6.32456	2.8
30524234	Hypidone Hydrochloride (YL-0919) Produces a Fast-Onset Reversal of the Behavioral and Synaptic Deficits Caused by Chronic Stress Exposure	Ran Y, Jin Z, Chen X, Zhao N, Fang X, Zhang L, Zhang Y, Li Y.	Front Cell Neurosci. 2018 Nov 20;12:395. doi: 10.3389/fncel.2018.00395. eCollection 2018.	2018	10.3389/fncel.2018.00395	21	42	10	3A	82	3	8	8	8.48528		48	14	8	8	39.598		82	8.48528	48	39.598	1.2
30654121	The effects of glucocorticoids on depressive and anxiety-like behaviors, mineralocorticoid receptor-dependent cell proliferation regulates anxiety-like behaviors	Chen J, Wang ZZ, Zhang S, Chu SF, Mou Z, Chen NH.	Behav Brain Res. 2019 Apr 19;362:288-298. doi: 10.1016/j.bbr.2019.01.026. Epub 2019 Jan 14.	2019	10.1016/j.bbr.2019.01.026	35		12	1E	93	1	6	6	2.44949		73	2	6	6	4.89898		93	2.44949	73	4.89898	5.2
31108115	The effect of depressive-like behavior and antidepressant therapy on social behavior and hierarchy in rats	Boyko M, Kutz R, Grinshpun J, Zvenigorodsky V, Gruenbaum BF, Gruenbaum SE, Frenkel A, Brotfain E, Israel Melamed, Frank D, Zeldetz V, Zlotnik A.	Behav Brain Res. 2019 Sep 16;370:111953. doi: 10.1016/j.bbr.2019.111953. Epub 2019 May 17.	2019	10.1016/j.bbr.2019.111953	35	70	7	5	85	SD given	30	30	3		68	SD given	30	30	3		85	3	68	3	5.7
31229467	Repetitive high-frequency transcranial magnetic stimulation reverses depressive-like behaviors and protein expression at hippocampal synapses in chronic unpredictable stress-treated rats by enhancing endocannabinoid signaling	Xue SS, Xue F, Ma QR, Wang SQ, Wang Y, Tan QR, Wang HN, Zhou CH, Peng ZW.	Pharmacol Biochem Behav. 2019 Sep;184:172738. doi: 10.1016/j.pbb.2019.172738. Epub 2019 Jun 20.	2019	10.1016/j.pbb.2019.172738	28		11	1F	76	SD given	12	12	12		34	SD given	12	12	6		76	12	34	6	4.4
31375779	Systemic immunization with altered myelin basic protein peptide produces sustained antidepressant-like effects	Han Y, Sun CY, Meng SQ, Tabarak S, Yuan K, Cao L, Yan W, Xu LZ, Deng JH, Zhu WL, Li JL, Lu L, Xue YX, Shi J.	Mol Psychiatry. 2020 Jun;25(6):1260-1274. doi: 10.1038/s41380-019-0470-9. Epub 2019 Aug 2.	2020	10.1038/s41380-019-0470-9	28	28	12	1B	89	4	8-10	8	11.3137		69	10	8-10	8	28.2843		89	11.3137	69	28.2843	0.9
32509856	Ovariectomy Induces Microglial Cell Activation and Inflammatory Response in Rat Prefrontal Cortices to Accelerate the Chronic Unpredictable Stress-Mediated Anxiety and Depression	Ge F, Yang H, Lu W, Shi H, Chen Q, Luo Y, Liu L, Yan J.	Biomed Res Int. 2020 May 16;2020:3609758. doi: 10.1155/2020/3609758. eCollection 2020.	2020	10.1155/2020/3609758	42	42	10	2A	81	6	10	10	18.9737		64	4	10	10	12.6491		81	19	64	13	1
32621862	RAGE Signaling pathway in hippocampus dentate gyrus involved in GLT-1 decrease induced by chronic unpredictable stress in rats	Yang F, Wang H, Chen H, Ran D, Tang Q, Weng P, Sun Y, Jiang W.	Brain Res Bull. 2020 Oct;163:49-56. doi: 10.1016/j.brainresbull.2020.06.020. Epub 2020 Jul 1.	2020	10.1016/j.brainresbull.2020.06.020	35	35	7	1A	79	6	6	6	14.6969		64	6	6	6	14.6969		79	14.6969	64	14.6969	1
32629607	Antidepressant Effects of (S)-Ketamine through a Reduction of Hyperpolarization-Activated Current I(h)	Kim CS, Johnston D.	iScience. 2020 Jun 26;23(6):101239. doi: 10.1016/j.isci.2020.101239. Epub 2020 Jun 4.	2020	10.1016/j.isci.2020.101239				4E	95	1	15	15	3.87298		80	3	12	12	10.3923		95	3.87298	80	10.3923	2
33112507	Low-intensity pulsed ultrasound ameliorates depression-like behaviors in a rat model of chronic unpredictable stress	Zhang J, Zhou H, Yang J, Jia J, Niu L, Sun Z, Shi D, Meng L, Qiu W, Wang X, Zheng H, Wang G.	CNS Neurosci Ther. 2021 Feb;27(2):233-243. doi: 10.1111/cns.13463. Epub 2020 Oct 28.	2021	10.1111/cns.13463	42		14	5A	83	3	8	8	8.48528		70	2	8	8	5.65685		83	8.48528	70	5.65685	1.8
33186383	The peroxisome proliferator-activated receptor gamma (PPARγ) agonist, rosiglitazone, ameliorates neurofunctional and neuroinflammatory abnormalities in a rat model of Gulf War Illness	Keledjian K, Tsymbalyuk O, Semick S, Moyer M, Negoita S, Kim K, Ivanova S, Gerzanich V, Simard JM.	PLoS One. 2020 Nov 13;15(11):e0242427. doi: 10.1371/journal.pone.0242427. eCollection 2020.	2020	10.1371/journal.pone.0242427	33	104	11	4B	88	9	14	14	33.6749		63	11	38	38	67.8086		88	33.6749	63	67.8086	0.5
33675839	Diurnal rhythm disruptions induced by chronic unpredictable stress relate to depression-like behaviors in rats	Wang XL, Wang DQ, Jiao FC, Ding KM, Ji YB, Lu L, Yuan K, Gao GF, Li SX.	Pharmacol Biochem Behav. 2021 May;204:173156. doi: 10.1016/j.pbb.2021.173156. Epub 2021 Mar 4.	2021	10.1016/j.pbb.2021.173156	28	56	12	1B	87	1.5	36	36	9		51	4	36	36	24		87	9	51	24	2
33895271	Chronic unpredictable stress negatively regulates hippocampal neurogenesis and promote anxious depression-like behavior via upregulating apoptosis and inflammatory signals in adult rats	Parul, Mishra A, Singh S, Singh S, Tiwari V, Chaturvedi S, Wahajuddin M, Palit G, Shukla S.	Brain Res Bull. 2021 Jul;172:164-179. doi: 10.1016/j.brainresbull.2021.04.017. Epub 2021 Apr 22.	2021	10.1016/j.brainresbull.2021.04.017	28	56	10	Supp 1A	91	2	8	8	5.65685		37	7	8	8	19.799		91	5.65685	37	19.799	3.7
34166749	Hair growth predicts a depression-like phenotype in rats as a mirror of stress traceability	Ren SY, Zhang YN, Wang MJ, Wen BR, Xia CY, Li X, Wang HQ, Zhang RP, Zhang Y, Wang ZZ, Chen NH.	Neurochem Int. 2021 Sep;148:105110. doi: 10.1016/j.neuint.2021.105110. Epub 2021 Jun 21.	2021	10.1016/j.neuint.2021.105110	19		14	1C	67	7	9-11	9	21		63	8	9-11	9	24		67	21	63	24	0.2
34220431	Comparative Proteomic Characterization of Ventral Hippocampus in Susceptible and Resilient Rats Subjected to Chronic Unpredictable Stress	Zhang Y, Zhang X, Liu N, Ren S, Xia C, Yang X, Lou Y, Wang H, Zhang N, Yan X, Zhang Z, Zhang Y, Wang Z, Chen N.	Front Neurosci. 2021 Jun 17;15:675430. doi: 10.3389/fnins.2021.675430. eCollection 2021.	2021	10.3389/fnins.2021.675430	7	14	13	2A			not given						not given
34488064	Lactation is not required for maintaining maternal care and active coping responses in chronically stressed postpartum rats: Interactions between nursing demand and chronic variable stress	Medina J, De Guzman RM, Workman JL.	Horm Behav. 2021 Nov;136:105035. doi: 10.1016/j.yhbeh.2021.105035. Epub 2021 Sep 3.	2021	10.1016/j.yhbeh.2021.105035	20	20	9	3			11	10					11	10
34664178	Crosstalk Among NLRP3 Inflammasome, ET(B)R Signaling, and miRNAs in Stress-Induced Depression-Like Behavior: a Modulatory Role for SGLT2 Inhibitors	Muhammad RN, Ahmed LA, Abdul Salam RM, Ahmed KA, Attia AS.	Neurotherapeutics. 2021 Oct;18(4):2664-2681. doi: 10.1007/s13311-021-01140-4. Epub 2021 Oct 18.	2021	10.1007/s13311-021-01140-4	35	35	8	2C	85	4	10-11	10	12.6491		41	8	10-11	10	25.2982		85	12.6491	41	25.2982	2.2
34674723	MicroRNA-204-5p reduction in rat hippocampus contributes to stress-induced pathology via targeting RGS12 signaling pathway	Lan T, Li Y, Fan C, Wang L, Wang W, Chen S, Yu SY.	J Neuroinflammation. 2021 Oct 21;18(1):243. doi: 10.1186/s12974-021-02299-5.	2021	10.1186/s12974-021-02299-5	35	35	8	1A	72	2.3	50	50	16.2635		53	1.5	50	50	10.6066		72	16.2635	53	10.6066	1.4
34982171	Antidepressant activity of pharmacological and genetic deactivation of the small-conductance calcium-activated potassium channel subtype-3	Nashed MG, Waye S, Hasan SMN, Nguyen D, Wiseman M, Zhang J, Lau H, Dinesh OC, Raymond R, Greig IR, Bambico FR, Nobrega JN.	Psychopharmacology (Berl). 2022 Jan;239(1):253-266. doi: 10.1007/s00213-021-06045-w. Epub 2022 Jan 4.	2022	10.1007/s00213-021-06045-w	35		13	1B	83	3.3	8	8	9.33381		61	6	8	8	16.9706		83	9.33381	61	16.9706	1.6
35308874	Maternal Deprivation Increased Vulnerability to Depression in Adult Rats Through DRD2 Promoter Methylation in the Ventral Tegmental Area	Guo Z, Li S, Wu J, Zhu X, Zhang Y.	Front Psychiatry. 2022 Mar 2;13:827667. doi: 10.3389/fpsyt.2022.827667. eCollection 2022.	2022	10.3389/fpsyt.2022.827667	28	28	7	1E	64.2	7	10	10	22.1359		54.1	7	10	10	22.1359		64.2	22.1359	54.1	22.1359	0.5
35455459	Peptide LCGA-17 Attenuates Behavioral and Neurochemical Deficits in Rodent Models of PTSD and Depression	Malyshev AV, Sukhanova IA, Ushakova VM, Zorkina YA, Abramova OV, Morozova AY, Zubkov EA, Mitkin NA, Pavshintsev VV, Doronin II, Gedzun VR, Babkin GA, Sanchez SA, Baker MD, Haile CN.	Pharmaceuticals (Basel). 2022 Apr 12;15(4):462. doi: 10.3390/ph15040462.	2022	10.3390/ph15040462	26	52	11	3A	89.9	4.3	9	9	12.9		56.2	3.6	56	56	26.9399		89.9	12.9	56.2	26.9399	1.6
35640844	Antidepressant-like effects of transcorneal electrical stimulation in rat models	Yu WS, Tse AC, Guan L, Chiu JLY, Tan SZK, Khairuddin S, Agadagba SK, Lo ACY, Fung ML, Chan YS, Chan LLH, Lim LW.	Brain Stimul. 2022 May-Jun;15(3):843-856. doi: 10.1016/j.brs.2022.05.018. Epub 2022 May 28.	2022	10.1016/j.brs.2022.05.018	21	42	9	4C	97.6	2	6	6	4.89898		49.7	11.6	7	7	30.6907		97.6	4.89898	49.7	30.6907	2.2
35838106	Prophylactic administration of rosmarinic acid ameliorates depression-associated cardiac abnormalities in Wistar rats: Evidence of serotonergic, oxidative, and inflammatory pathways	Verma H, Shivavedi N, Tej GNVC, Kumar M, Nayak PK.	J Biochem Mol Toxicol. 2022 Oct;36(10):e23160. doi: 10.1002/jbt.23160. Epub 2022 Jul 15.	2022	10.1002/jbt.23160	40	40	7	3B	72	SD given	6	6	7		31	SD given	6	6	3		72	7	31	3	7.6
36852042	Therapeutic treatment with fluoxetine using the chronic unpredictable stress model induces changes in neurotransmitters and circulating miRNAs in extracellular vesicles	Estévez-Cabrera MM, Sánchez-Muñoz F, Pérez-Sánchez G, Pavón L, Hernández-Díazcouder A, Córtes Altamirano JL, Soria-Fregoso C, Alfaro-Rodríguez A, Bonilla-Jaime H.	Heliyon. 2023 Feb 10;9(2):e13442. doi: 10.1016/j.heliyon.2023.e13442. eCollection 2023 Feb.	2023	10.1016/j.heliyon.2023.e13442	42	55	12	3A	96.7	not given	6	6	x		57.4	not given	6	6	x
36892979	Gap junction is essential for the antidepressant effects of fluoxetine	Xia CY, Zhang NN, Jiang H, Lou YX, Ren Q, Zhang XL, Yang PF, Shao QH, Zhu HY, Wan JF, Zhang YN, Li FF, Yan X, Chu SF, Zhang Y, Wang ZZ, Chen NH.	J Pharm Pharmacol. 2023 Apr 17;75(5):686-692. doi: 10.1093/jpp/rgad016.	2023	10.1093/jpp/rgad016	48		12	2A	82	3.3	13-39	13	11.8983		62	4.8	13-39	13	17.3066		82	11.8983	62	17.3066	1.4
37041107	Low-intensity focused ultrasound ameliorates depression-like behaviors associated with improving the synaptic plasticity in the vCA1-mPFC pathway	Wang F, Cai Q, Ju R, Wang S, Liu L, Pan M, Sun N, Wang X, Wang L, Yang J, Zheng C, Ming D.	Cereb Cortex. 2023 Jun 8;33(12):8024-8034. doi: 10.1093/cercor/bhad095.	2023	10.1093/cercor/bhad095	63	126	10	2A	92.9	7.3	8	8	20.6475		65.2	17	9	9	51		92.9	20.6475	65.2	51	0.7
37539173	Establishment of insomnia model of chronic unpredictable stress in rats	Zhang W, Zhang X, Yan D, Wang G, Wang Q, Ren X, Liu T.	Heliyon. 2023 Jul 17;9(7):e18338. doi: 10.1016/j.heliyon.2023.e18338. eCollection 2023 Jul.	2023	10.1016/j.heliyon.2023.e18338	28		15	2A	72.3	4	10	10	12.6491		66.2	5.5	10	10	17.3925		72.3	12.6491	66.2	17.3925	0.4
37555927	The beneficial effects of vortioxetine on BDNF, CREB, S100B, β amyloid, and glutamate NR2b receptors in chronic unpredictable mild stress model of depression	Ünal GÖ, Erkılınç G, Öztürk KH, Doguç DK, Özmen Ö.	Psychopharmacology (Berl). 2023 Aug 9. doi: 10.1007/s00213-023-06445-0. Online ahead of print.	2023	10.1007/s00213-023-06445-0	42		9	2A	83	SD given	7	7	7.5		69.5	SD given	7	7	3		83	7.5	69.5	3	2.2
37654512	Gestational stress decreases postpartum mitochondrial respiration in the prefrontal cortex of female rats	Gorman-Sandler E, Robertson B, Crawford J, Wood G, Ramesh A, Arishe OO, Webb RC, Hollis F.	Neurobiol Stress. 2023 Aug 14;26:100563. doi: 10.1016/j.ynstr.2023.100563. eCollection 2023 Sep.	2023	10.1016/j.ynstr.2023.100563	10	10	5	2B	91	1	5	5	2.23607		90	1	6	6	2.44949		91	2.2	90	2.4	0.4
37734259	Novel antidepressant mechanism of hypericin: Role of connexin 43-based gap junctions	Wang H, Yang X, Lai H, Sun Y, Yan X, Ai Q, Lin M, Yang S, Yang Y, Chu S, Wang Z, Chen N.	Biomed Pharmacother. 2023 Nov;167:115545. doi: 10.1016/j.biopha.2023.115545. Epub 2023 Sep 20.	2023	10.1016/j.biopha.2023.115545	28	56	12	2C	100	1.5	12	12	5.19615		70	4.9	12	12	16.9741		100	5.19615	70	16.9741	2.4

### Sheet: FST
						CVS characteristics				CONTROL						TEST
PMID	Title	Authors	Reference	Year	DOI	duration	burden	diversity	Fig used	control mean	control sem	n	n used	back-calculated SD		test mean	test sem	n	n used	back-calculated SD		control mean	SD	test mean	SD	Effect size d
30179639	Effects of different patterns of electric stimulation of the ventromedial prefrontal cortex on hippocampal-prefrontal coherence in a rat model of depression	Jia L, Sun Z, Shi D, Wang M, Jia J, He Y, Xue F, Ren Y, Yang J, Ma X.	Behav Brain Res. 2019 Jan 1;356:179-188. doi: 10.1016/j.bbr.2018.08.032. Epub 2018 Sep 1.	2019	10.1016/j.bbr.2018.08.032	49	98	13	1D	64	5	10-12	10	15.8114		110	6	10-12	10	18.9737		64	15.8114	110	18.9737	2.6
30524234	Hypidone Hydrochloride (YL-0919) Produces a Fast-Onset Reversal of the Behavioral and Synaptic Deficits Caused by Chronic Stress Exposure	Ran Y, Jin Z, Chen X, Zhao N, Fang X, Zhang L, Zhang Y, Li Y.	Front Cell Neurosci. 2018 Nov 20;12:395. doi: 10.3389/fncel.2018.00395. eCollection 2018.	2018	10.3389/fncel.2018.00395	21	42	10	3B	98	17	8	8	48.0833		190	5	8	8	14.1421		98	48.0833	190	14.1421	2.6
30654121	The effects of glucocorticoids on depressive and anxiety-like behaviors, mineralocorticoid receptor-dependent cell proliferation regulates anxiety-like behaviors	Chen J, Wang ZZ, Zhang S, Chu SF, Mou Z, Chen NH.	Behav Brain Res. 2019 Apr 19;362:288-298. doi: 10.1016/j.bbr.2019.01.026. Epub 2019 Jan 14.	2019	10.1016/j.bbr.2019.01.026	35		12	1F	23	2	6	6	4.89898		58	7	6	6	17.1464		23	4.89898	58	17.1464	2.8
31108115	The effect of depressive-like behavior and antidepressant therapy on social behavior and hierarchy in rats	Boyko M, Kutz R, Grinshpun J, Zvenigorodsky V, Gruenbaum BF, Gruenbaum SE, Frenkel A, Brotfain E, Israel Melamed, Frank D, Zeldetz V, Zlotnik A.	Behav Brain Res. 2019 Sep 16;370:111953. doi: 10.1016/j.bbr.2019.111953. Epub 2019 May 17.	2019	10.1016/j.bbr.2019.111953	35	70	7	6A	175	SD given	30	30	37		191	SD given	30	30	31		175	37	191	31	0.5
31229467	Repetitive high-frequency transcranial magnetic stimulation reverses depressive-like behaviors and protein expression at hippocampal synapses in chronic unpredictable stress-treated rats by enhancing endocannabinoid signaling	Xue SS, Xue F, Ma QR, Wang SQ, Wang Y, Tan QR, Wang HN, Zhou CH, Peng ZW.	Pharmacol Biochem Behav. 2019 Sep;184:172738. doi: 10.1016/j.pbb.2019.172738. Epub 2019 Jun 20.	2019	10.1016/j.pbb.2019.172738	28		11	1G	77	SD given	12	12	22		167	SD given	12	12	22		77	22	167	22	4.1
31375779	Systemic immunization with altered myelin basic protein peptide produces sustained antidepressant-like effects	Han Y, Sun CY, Meng SQ, Tabarak S, Yuan K, Cao L, Yan W, Xu LZ, Deng JH, Zhu WL, Li JL, Lu L, Xue YX, Shi J.	Mol Psychiatry. 2020 Jun;25(6):1260-1274. doi: 10.1038/s41380-019-0470-9. Epub 2019 Aug 2.	2020	10.1038/s41380-019-0470-9	28	28	12	1C	22	4	8-10	8	11.3137		37	7	8-10	8	19.799		22	11.3137	37	19.799	0.9
32509856	Ovariectomy Induces Microglial Cell Activation and Inflammatory Response in Rat Prefrontal Cortices to Accelerate the Chronic Unpredictable Stress-Mediated Anxiety and Depression	Ge F, Yang H, Lu W, Shi H, Chen Q, Luo Y, Liu L, Yan J.	Biomed Res Int. 2020 May 16;2020:3609758. doi: 10.1155/2020/3609758. eCollection 2020.	2020	10.1155/2020/3609758	42	42	10	5A	10.4	1.3	10	10	4.11096		20.7	2.7	10	10	8.53815		10.4	1.3	20.7	8.5	1.7
32621862	RAGE Signaling pathway in hippocampus dentate gyrus involved in GLT-1 decrease induced by chronic unpredictable stress in rats	Yang F, Wang H, Chen H, Ran D, Tang Q, Weng P, Sun Y, Jiang W.	Brain Res Bull. 2020 Oct;163:49-56. doi: 10.1016/j.brainresbull.2020.06.020. Epub 2020 Jul 1.	2020	10.1016/j.brainresbull.2020.06.020	35	35	7	1A	81	10	6	6	24.4949		120	10	6	6	24.4949		81	24.4949	120	24.4949	1.6
32629607	Antidepressant Effects of (S)-Ketamine through a Reduction of Hyperpolarization-Activated Current I(h)	Kim CS, Johnston D.	iScience. 2020 Jun 26;23(6):101239. doi: 10.1016/j.isci.2020.101239. Epub 2020 Jun 4.	2020	10.1016/j.isci.2020.101239				4F	112	12	7	7	31.749		153	28	6	6	68.5857		112	31.749	153	68.5857	0.8
33112507	Low-intensity pulsed ultrasound ameliorates depression-like behaviors in a rat model of chronic unpredictable stress	Zhang J, Zhou H, Yang J, Jia J, Niu L, Sun Z, Shi D, Meng L, Qiu W, Wang X, Zheng H, Wang G.	CNS Neurosci Ther. 2021 Feb;27(2):233-243. doi: 10.1111/cns.13463. Epub 2020 Oct 28.	2021	10.1111/cns.13463	42		14	5C	82	SD given	8	8	33		134	SD given	8	8	32		82	33	134	32	1.6
33186383	The peroxisome proliferator-activated receptor gamma (PPARγ) agonist, rosiglitazone, ameliorates neurofunctional and neuroinflammatory abnormalities in a rat model of Gulf War Illness	Keledjian K, Tsymbalyuk O, Semick S, Moyer M, Negoita S, Kim K, Ivanova S, Gerzanich V, Simard JM.	PLoS One. 2020 Nov 13;15(11):e0242427. doi: 10.1371/journal.pone.0242427. eCollection 2020.	2020	10.1371/journal.pone.0242427	33	104	11	4F	174	12	14	14	44.8999		177	6	36	36	36		174	44.8999	177	36	0.1
33675839	Diurnal rhythm disruptions induced by chronic unpredictable stress relate to depression-like behaviors in rats	Wang XL, Wang DQ, Jiao FC, Ding KM, Ji YB, Lu L, Yuan K, Gao GF, Li SX.	Pharmacol Biochem Behav. 2021 May;204:173156. doi: 10.1016/j.pbb.2021.173156. Epub 2021 Mar 4.	2021	10.1016/j.pbb.2021.173156	28	56	12	1C	32	7	36	36	42		60	7	36	36	42		32	42	60	42	0.7
33895271	Chronic unpredictable stress negatively regulates hippocampal neurogenesis and promote anxious depression-like behavior via upregulating apoptosis and inflammatory signals in adult rats	Parul, Mishra A, Singh S, Singh S, Tiwari V, Chaturvedi S, Wahajuddin M, Palit G, Shukla S.	Brain Res Bull. 2021 Jul;172:164-179. doi: 10.1016/j.brainresbull.2021.04.017. Epub 2021 Apr 22.	2021	10.1016/j.brainresbull.2021.04.017	28	56	10	1D	128	35	8	8	98.9949		246	10	8	8	28.2843		128	98.9949	246	28.2843	1.6
34166749	Hair growth predicts a depression-like phenotype in rats as a mirror of stress traceability	Ren SY, Zhang YN, Wang MJ, Wen BR, Xia CY, Li X, Wang HQ, Zhang RP, Zhang Y, Wang ZZ, Chen NH.	Neurochem Int. 2021 Sep;148:105110. doi: 10.1016/j.neuint.2021.105110. Epub 2021 Jun 21.	2021	10.1016/j.neuint.2021.105110	19		14	1E	63	6	9-11	9	18		73	7	9-11	9	21		63	18	73	21	0.5
34220431	Comparative Proteomic Characterization of Ventral Hippocampus in Susceptible and Resilient Rats Subjected to Chronic Unpredictable Stress	Zhang Y, Zhang X, Liu N, Ren S, Xia C, Yang X, Lou Y, Wang H, Zhang N, Yan X, Zhang Z, Zhang Y, Wang Z, Chen N.	Front Neurosci. 2021 Jun 17;15:675430. doi: 10.3389/fnins.2021.675430. eCollection 2021.	2021	10.3389/fnins.2021.675430	7	14	13	2B			not given						not given
34488064	Lactation is not required for maintaining maternal care and active coping responses in chronically stressed postpartum rats: Interactions between nursing demand and chronic variable stress	Medina J, De Guzman RM, Workman JL.	Horm Behav. 2021 Nov;136:105035. doi: 10.1016/j.yhbeh.2021.105035. Epub 2021 Sep 3.	2021	10.1016/j.yhbeh.2021.105035	20	20	9	Table 1	487	28	11	11	92.8655		509	28	10	10	88.5438		487	92.8655	509	88.5438	0.2
34664178	Crosstalk Among NLRP3 Inflammasome, ET(B)R Signaling, and miRNAs in Stress-Induced Depression-Like Behavior: a Modulatory Role for SGLT2 Inhibitors	Muhammad RN, Ahmed LA, Abdul Salam RM, Ahmed KA, Attia AS.	Neurotherapeutics. 2021 Oct;18(4):2664-2681. doi: 10.1007/s13311-021-01140-4. Epub 2021 Oct 18.	2021	10.1007/s13311-021-01140-4	35	35	8	2D	31	4	10-11	10	12.6491		94	16	10-11	10	50.5964		31	12.6491	94	50.5964	1.7
34674723	MicroRNA-204-5p reduction in rat hippocampus contributes to stress-induced pathology via targeting RGS12 signaling pathway	Lan T, Li Y, Fan C, Wang L, Wang W, Chen S, Yu SY.	J Neuroinflammation. 2021 Oct 21;18(1):243. doi: 10.1186/s12974-021-02299-5.	2021	10.1186/s12974-021-02299-5	35	35	8	1A	79	2	50	50	14.1421		108	2	50	50	14.1421		79	14.1421	108	14.1421	2.1
34982171	Antidepressant activity of pharmacological and genetic deactivation of the small-conductance calcium-activated potassium channel subtype-3	Nashed MG, Waye S, Hasan SMN, Nguyen D, Wiseman M, Zhang J, Lau H, Dinesh OC, Raymond R, Greig IR, Bambico FR, Nobrega JN.	Psychopharmacology (Berl). 2022 Jan;239(1):253-266. doi: 10.1007/s00213-021-06045-w. Epub 2022 Jan 4.	2022	10.1007/s00213-021-06045-w	35		13	1D	86	17	8	8	48.0833		192	20	8	8	56.5685		86	48.0833	192	56.5685	2
35308874	Maternal Deprivation Increased Vulnerability to Depression in Adult Rats Through DRD2 Promoter Methylation in the Ventral Tegmental Area	Guo Z, Li S, Wu J, Zhu X, Zhang Y.	Front Psychiatry. 2022 Mar 2;13:827667. doi: 10.3389/fpsyt.2022.827667. eCollection 2022.	2022	10.3389/fpsyt.2022.827667	28	28	7	1F	111	13	10	10	41.1096		176	14	10	10	44.2719		111	41.1096	176	44.2719	1.5
35455459	Peptide LCGA-17 Attenuates Behavioral and Neurochemical Deficits in Rodent Models of PTSD and Depression	Malyshev AV, Sukhanova IA, Ushakova VM, Zorkina YA, Abramova OV, Morozova AY, Zubkov EA, Mitkin NA, Pavshintsev VV, Doronin II, Gedzun VR, Babkin GA, Sanchez SA, Baker MD, Haile CN.	Pharmaceuticals (Basel). 2022 Apr 12;15(4):462. doi: 10.3390/ph15040462.	2022	10.3390/ph15040462	26	52	11	4D	58.7	18	9	9	54		137	21	10	10	66.4078		58.7	54	137	66.4078	1.3
35640844	Antidepressant-like effects of transcorneal electrical stimulation in rat models	Yu WS, Tse AC, Guan L, Chiu JLY, Tan SZK, Khairuddin S, Agadagba SK, Lo ACY, Fung ML, Chan YS, Chan LLH, Lim LW.	Brain Stimul. 2022 May-Jun;15(3):843-856. doi: 10.1016/j.brs.2022.05.018. Epub 2022 May 28.	2022	10.1016/j.brs.2022.05.018	21	42	9	4D	111	11	7	7	29.1033		181	14	7	7	37.0405		111	29.1033	181	37.0405	2.1
35838106	Prophylactic administration of rosmarinic acid ameliorates depression-associated cardiac abnormalities in Wistar rats: Evidence of serotonergic, oxidative, and inflammatory pathways	Verma H, Shivavedi N, Tej GNVC, Kumar M, Nayak PK.	J Biochem Mol Toxicol. 2022 Oct;36(10):e23160. doi: 10.1002/jbt.23160. Epub 2022 Jul 15.	2022	10.1002/jbt.23160	40	40	7	3A	91.5	SD given	6	6	7.8		154	SD given	6	6	11		91.5	7.8	154	11	6.4
36852042	Therapeutic treatment with fluoxetine using the chronic unpredictable stress model induces changes in neurotransmitters and circulating miRNAs in extracellular vesicles	Estévez-Cabrera MM, Sánchez-Muñoz F, Pérez-Sánchez G, Pavón L, Hernández-Díazcouder A, Córtes Altamirano JL, Soria-Fregoso C, Alfaro-Rodríguez A, Bonilla-Jaime H.	Heliyon. 2023 Feb 10;9(2):e13442. doi: 10.1016/j.heliyon.2023.e13442. eCollection 2023 Feb.	2023	10.1016/j.heliyon.2023.e13442	42	55	12	4A	38.5	1.4	6	6	3.42929		42.3	1.7	6	6	4.16413		38.5	3.42929	42.3	4.16413	0.8
36892979	Gap junction is essential for the antidepressant effects of fluoxetine	Xia CY, Zhang NN, Jiang H, Lou YX, Ren Q, Zhang XL, Yang PF, Shao QH, Zhu HY, Wan JF, Zhang YN, Li FF, Yan X, Chu SF, Zhang Y, Wang ZZ, Chen NH.	J Pharm Pharmacol. 2023 Apr 17;75(5):686-692. doi: 10.1093/jpp/rgad016.	2023	10.1093/jpp/rgad016	48		12	2C	21.7	2.9	13-39	13	10.4561		33	3	13-39	13	10.8167		21.7	10.4561	33	10.8167	1
37041107	Low-intensity focused ultrasound ameliorates depression-like behaviors associated with improving the synaptic plasticity in the vCA1-mPFC pathway	Wang F, Cai Q, Ju R, Wang S, Liu L, Pan M, Sun N, Wang X, Wang L, Yang J, Zheng C, Ming D.	Cereb Cortex. 2023 Jun 8;33(12):8024-8034. doi: 10.1093/cercor/bhad095.	2023	10.1093/cercor/bhad095	63	126	10	2C	93	36	8	8	101.823		126	28	9	9	84		93	101.823	126	84	0.4
37539173	Establishment of insomnia model of chronic unpredictable stress in rats	Zhang W, Zhang X, Yan D, Wang G, Wang Q, Ren X, Liu T.	Heliyon. 2023 Jul 17;9(7):e18338. doi: 10.1016/j.heliyon.2023.e18338. eCollection 2023 Jul.	2023	10.1016/j.heliyon.2023.e18338	28		15	2B	68.6	14.5	10	10	45.853		86.1	14.7	10	10	46.4855		68.6	45.853	86.1	46.4855	0.4
37555927	The beneficial effects of vortioxetine on BDNF, CREB, S100B, β amyloid, and glutamate NR2b receptors in chronic unpredictable mild stress model of depression	Ünal GÖ, Erkılınç G, Öztürk KH, Doguç DK, Özmen Ö.	Psychopharmacology (Berl). 2023 Aug 9. doi: 10.1007/s00213-023-06445-0. Online ahead of print.	2023	10.1007/s00213-023-06445-0	42		9	2B	190	SD given	7	7	20		220	SD given	7	7	10.6		190	20	220	10.6	1.9
37654512	Gestational stress decreases postpartum mitochondrial respiration in the prefrontal cortex of female rats	Gorman-Sandler E, Robertson B, Crawford J, Wood G, Ramesh A, Arishe OO, Webb RC, Hollis F.	Neurobiol Stress. 2023 Aug 14;26:100563. doi: 10.1016/j.ynstr.2023.100563. eCollection 2023 Sep.	2023	10.1016/j.ynstr.2023.100563	10	10	5	2F	121	10	9	9	30		52	7	10	10	22.1359		121	30	52	22	2.6
37734259	Novel antidepressant mechanism of hypericin: Role of connexin 43-based gap junctions	Wang H, Yang X, Lai H, Sun Y, Yan X, Ai Q, Lin M, Yang S, Yang Y, Chu S, Wang Z, Chen N.	Biomed Pharmacother. 2023 Nov;167:115545. doi: 10.1016/j.biopha.2023.115545. Epub 2023 Sep 20.	2023	10.1016/j.biopha.2023.115545	28	56	12	2G	100	20	12	12	69.282		635	125	12	12	433.013		100	69.282	635	433.013	1.7

### Sheet: OFT
							CVS characteristics				CONTROL						TEST
PMID	Title	Authors	Reference	Year	DOI		duration	burden	diversity	Fig used	control mean	control sem	n	n used	back-calculated SD		test mean	test sem	n	n used	back-calculated SD		control mean	SD	test mean	SD	Effect size d
29990678	Interactive effects of prenatal alcohol exposure and chronic stress in adulthood on anxiety-like behavior and central stress-related receptor mRNA expression: Sex- and time-dependent effects	Lam VYY, Raineki C, Ellis L, Yu W, Weinberg J.	Psychoneuroendocrinology. 2018 Nov;97:8-19. doi: 10.1016/j.psyneuen.2018.06.018. Epub 2018 Jun 23.	2018	10.1016/j.psyneuen.2018.06.018	males	10	20	8	2C	13	7	8	8	19.799		5	1.6	8	8	4.52548		13	19.799	5	4.52548	0.6
29990678	Interactive effects of prenatal alcohol exposure and chronic stress in adulthood on anxiety-like behavior and central stress-related receptor mRNA expression: Sex- and time-dependent effects	Lam VYY, Raineki C, Ellis L, Yu W, Weinberg J.	Psychoneuroendocrinology. 2018 Nov;97:8-19. doi: 10.1016/j.psyneuen.2018.06.018. Epub 2018 Jun 23.	2018	10.1016/j.psyneuen.2018.06.018	females	10	20	8	2D	9.8	2.4	8	8	6.78823		4.6	1.3	8	8	3.67696		9.8	6.78823	4.6	3.67696	1
30367959	Role of corticosterone in anxiety- and depressive-like behavior and HPA regulation following prenatal alcohol exposure	Lam VYY, Raineki C, Wang LY, Chiu M, Lee G, Ellis L, Yu W, Weinberg J.	Prog Neuropsychopharmacol Biol Psychiatry. 2019 Mar 2;90:1-15. doi: 10.1016/j.pnpbp.2018.10.008. Epub 2018 Oct 24.	2019	10.1016/j.pnpbp.2018.10.008	males	10	20	8	6D	7.7	3.6	9-11	9	10.8		3.8	1.2	9-11	9	3.6		7.7	10.8	3.8	3.6	0.5
30367959	Role of corticosterone in anxiety- and depressive-like behavior and HPA regulation following prenatal alcohol exposure	Lam VYY, Raineki C, Wang LY, Chiu M, Lee G, Ellis L, Yu W, Weinberg J.	Prog Neuropsychopharmacol Biol Psychiatry. 2019 Mar 2;90:1-15. doi: 10.1016/j.pnpbp.2018.10.008. Epub 2018 Oct 24.	2019	10.1016/j.pnpbp.2018.10.008	females	10	20	8	6A	5.8	2.2	9-11	9	6.6		3.4	1.3	9-11	9	3.9		5.8	6.6	3.4	3.9	0.4
30880220	Social isolation and social support at adulthood affect epigenetic mechanisms, brain-derived neurotrophic factor levels and behavior of chronically stressed rats	Viana Borges J, Souza de Freitas B, Antoniazzi V, de Souza Dos Santos C, Vedovelli K, Naziaseno Pires V, Paludo L, Martins de Lima MN, Bromberg E.	Behav Brain Res. 2019 Jul 2;366:36-44. doi: 10.1016/j.bbr.2019.03.025. Epub 2019 Mar 14.	2019	10.1016/j.bbr.2019.03.025		14	14	7		not given	not given					not given	not given
31108115	The effect of depressive-like behavior and antidepressant therapy on social behavior and hierarchy in rats	Boyko M, Kutz R, Grinshpun J, Zvenigorodsky V, Gruenbaum BF, Gruenbaum SE, Frenkel A, Brotfain E, Israel Melamed, Frank D, Zeldetz V, Zlotnik A.	Behav Brain Res. 2019 Sep 16;370:111953. doi: 10.1016/j.bbr.2019.111953. Epub 2019 May 17.	2019	10.1016/j.bbr.2019.111953		35	70	7	7C	99	8	30	30	43.8178		51	7	30	30	38.3406		99	44	51	38.3406	1.2
31758000	Behavioural characterisation of chronic unpredictable stress based on ethologically relevant paradigms in rats	Sequeira-Cordero A, Salas-Bastos A, Fornaguera J, Brenes JC.	Sci Rep. 2019 Nov 22;9(1):17403. doi: 10.1038/s41598-019-53624-1.	2019	10.1038/s41598-019-53624-1		30	30	6	Supp Table 1	108	25	10	10	79.0569		132	33	10	10	104.355		108	79.0569	132	104.355	0.3
31881185	Amygdalar corticotropin-releasing factor mediates stress-induced anxiety	Ventura-Silva AP, Borges S, Sousa N, Rodrigues AJ, Pêgo JM.	Brain Res. 2020 Feb 15;1729:146622. doi: 10.1016/j.brainres.2019.146622. Epub 2019 Dec 24.	2020	10.1016/j.brainres.2019.146622		28	28	5		not given	not given					not given	not given
32509856	Ovariectomy Induces Microglial Cell Activation and Inflammatory Response in Rat Prefrontal Cortices to Accelerate the Chronic Unpredictable Stress-Mediated Anxiety and Depression	Ge F, Yang H, Lu W, Shi H, Chen Q, Luo Y, Liu L, Yan J.	Biomed Res Int. 2020 May 16;2020:3609758. doi: 10.1155/2020/3609758. eCollection 2020.	2020	10.1155/2020/3609758		42	42	10	4E	14.5	1.9	10	10	6.00833		9.7	1.2	10	10	3.79473		14.5	1.9	9.7	1.2	3
32579979	Effect of 5-HT(2C) receptor agonist and antagonist on chronic unpredictable stress (CUS) - Mediated anxiety and depression in adolescent Wistar albino rat: Implicating serotonin and mitochondrial ETC-I function in serotonergic neurotransmission	Wankhar W, Syiem D, Pakyntein CL, Thabah D, Sunn SE.	Behav Brain Res. 2020 Sep 1;393:112780. doi: 10.1016/j.bbr.2020.112780. Epub 2020 Jun 21.	2020	10.1016/j.bbr.2020.112780		7	14	9	Table 5	2.5	SD given	6	6	0.5		1.6	SD given	6	6	0.8		2.5	0.5	1.6	0.8	1.3
32734320	Chronic stress inhibits hypothalamus-pituitary-thyroid axis and brown adipose tissue responses to acute cold exposure in male rats	Castillo-Campos A, Gutiérrez-Mata A, Charli JL, Joseph-Bravo P.	J Endocrinol Invest. 2021 Apr;44(4):713-723. doi: 10.1007/s40618-020-01328-z. Epub 2020 Jul 30.	2021	10.1007/s40618-020-01328-z		15	30	12	Supp 2	12	1	5	5	2.23607		2	1	5	5	2.23607		12	2.23607	2	2.23607	0.5
33007392	Raw and wine processed Schisandra chinensis attenuate anxiety like behavior via modulating gut microbiota and lipid metabolism pathway	Song Y, Shan B, Zeng S, Zhang J, Jin C, Liao Z, Wang T, Zeng Q, He H, Wei F, Ai Z, Su D.	J Ethnopharmacol. 2021 Feb 10;266:113426. doi: 10.1016/j.jep.2020.113426. Epub 2020 Sep 29.	2021	10.1016/j.jep.2020.113426		30	30	11	1C	8	1	6	6	2.44949		3.7	0.7	6	6	1.71464		8	2.44949	3.7	1.71464	2.1
33186383	The peroxisome proliferator-activated receptor gamma (PPARγ) agonist, rosiglitazone, ameliorates neurofunctional and neuroinflammatory abnormalities in a rat model of Gulf War Illness	Keledjian K, Tsymbalyuk O, Semick S, Moyer M, Negoita S, Kim K, Ivanova S, Gerzanich V, Simard JM.	PLoS One. 2020 Nov 13;15(11):e0242427. doi: 10.1371/journal.pone.0242427. eCollection 2020.	2020	10.1371/journal.pone.0242427		33	104	11	3C	35	10	14	14	37.4166		19	4	36	36	24		35	37.4166	19	24	0.5
33230530	DNA Methyltransferase 3A Is Involved in the Sustained Effects of Chronic Stress on Synaptic Functions and Behaviors	Wei J, Cheng J, Waddell NJ, Wang ZJ, Pang X, Cao Q, Liu A, Chitaman JM, Abreu K, Jasrotia RS, Duffney LJ, Zhang J, Dietz DM, Feng J, Yan Z.	Cereb Cortex. 2021 Mar 5;31(4):1998-2012. doi: 10.1093/cercor/bhaa337.	2021	10.1093/cercor/bhaa337		14	28	6	4E	21	3	10	10	9.48683		21	3	10	10	9.48683		21	9.48683	21	9.48683	0
33321142	A model of negative emotional contagion between male-female rat dyads: Effects of voluntary exercise on stress-induced behavior and BDNF-TrkB signaling	Meade GM, Charron LS, Kilburn LW, Pei Z, Wang HY, Robinson S.	Physiol Behav. 2021 May 15;234:113286. doi: 10.1016/j.physbeh.2020.113286. Epub 2020 Dec 13.	2021	10.1016/j.physbeh.2020.113286		42	40	6		not given	not given					not given	not given
33344727	Infralimbic cortical glutamate output is necessary for the neural and behavioral consequences of chronic stress	Pace SA, Christensen C, Schackmuth MK, Wallace T, McKlveen JM, Beischel W, Morano R, Scheimann JR, Wilson SP, Herman JP, Myers B.	Neurobiol Stress. 2020 Nov 23;13:100274. doi: 10.1016/j.ynstr.2020.100274. eCollection 2020 Nov.	2020	10.1016/j.ynstr.2020.100274		14	28	7	9A	10	2	11-14	11	6.63325		3	0.8	11-14	11	2.6533		10	6.63325	3	2.6533	1.4
33607579	The effectiveness of continuous and interval exercise preconditioning against chronic unpredictable stress: Involvement of hippocampal PGC-1α/FNDC5/BDNF pathway	Babaei A, Nourshahi M, Fani M, Entezari Z, Jameie SB, Haghparast A.	J Psychiatr Res. 2021 Apr;136:173-183. doi: 10.1016/j.jpsychires.2021.02.006. Epub 2021 Feb 13.	2021	10.1016/j.jpsychires.2021.02.006		21	21	8		not given	not given					not given	not given
33654382	The Volatile Oil of Zanthoxylum bungeanum Pericarp Improved the Hypothalamic-Pituitary-Adrenal Axis and Gut Microbiota to Attenuate Chronic Unpredictable Stress-Induced Anxiety Behavior in Rats	Wei D, Zhao Y, Zhang M, Zhu L, Wang L, Yuan X, Wu C.	Drug Des Devel Ther. 2021 Feb 22;15:769-786. doi: 10.2147/DDDT.S281575. eCollection 2021.	2021	10.2147/DDDT.S281575		14	16	9	2C	33	SD given	10	10	6		17	SD given	10	10	4		33	6	17	4	3.1
34039946	Acupuncture Can Play an Antidepressant Role by Regulating the Intestinal Microbes and Neurotransmitters in a Rat Model of Depression	Li P, Huang W, Yan YN, Cheng W, Liu S, Huang Y, Chen W, Chen YP, Gao Y, Lu W, Xu Y, Meng X.	Med Sci Monit. 2021 May 27;27:e929027. doi: 10.12659/MSM.929027.	2021	10.12659/MSM.929027		42		9		not given	not given					not given	not given
34213722	Norepinephrine and Glucocorticoids Modulate Chronic Unpredictable Stress-Induced Increase in the Type 2 CRF and Glucocorticoid Receptors in Brain Structures Related to the HPA Axis Activation	Malta MB, Martins J, Novaes LS, Dos Santos NB, Sita L, Camarini R, Scavone C, Bittencourt J, Munhoz CD.	Mol Neurobiol. 2021 Oct;58(10):4871-4885. doi: 10.1007/s12035-021-02470-2. Epub 2021 Jul 2.	2021	10.1007/s12035-021-02470-2		14	16	6	6B	20	7	8	8	19.799		15	6	8	8	16.9706		20	19	15	17	0.3
34481787	Beneficial effects of Dendrobium nobile Lindl. Alkaloids (DNLA) on anxiety and depression induced by chronic unpredictable stress in rats	Xiong TW, Liu B, Wu Q, Xu YY, Liu P, Wang Y, Liu J, Shi JS.	Brain Res. 2021 Nov 15;1771:147647. doi: 10.1016/j.brainres.2021.147647. Epub 2021 Sep 2.	2021	10.1016/j.brainres.2021.147647		42	42	12	2C	3.1	0.5	5-8	5	1.11803		2	0.4	5-8	5	0.894427		3.1	1.11803	2	0.894427	1.1
35741632	Occlusal Disharmony-A Potential Factor Promoting Depression in a Rat Model	Zhang S, Wu L, Zhang M, He K, Wang X, Lin Y, Li S, Chen J.	Brain Sci. 2022 Jun 7;12(6):747. doi: 10.3390/brainsci12060747.	2022	10.3390/brainsci12060747						not given	not given					not given	not given
35842198	Investigating the role of environmental enrichment initiated in adolescence against the detrimental effects of chronic unpredictable stress in adulthood: Sex-specific differences in behavioral and neuroendocrinological findings	Dandi E, Spandou E, Tata DA.	Behav Processes. 2022 Aug;200:104707. doi: 10.1016/j.beproc.2022.104707. Epub 2022 Jul 13.	2022	10.1016/j.beproc.2022.104707	males	28	56	10	5B	14	4	8	8	11.3137		5	1.2	8	8	3.39411		14	11.3137	5	3.39411	1.1
35842198	Investigating the role of environmental enrichment initiated in adolescence against the detrimental effects of chronic unpredictable stress in adulthood: Sex-specific differences in behavioral and neuroendocrinological findings	Dandi E, Spandou E, Tata DA.	Behav Processes. 2022 Aug;200:104707. doi: 10.1016/j.beproc.2022.104707. Epub 2022 Jul 13.	2022	10.1016/j.beproc.2022.104707	females	28	56	10	5B	8	1	8	8	2.82843		11	2.6	8	8	7.35391		8	2.82843	11	7.35391	0.5
35898162	A behavioral and molecular study; ameliorated anxiety-like behavior and cognitive dysfunction in a rat model of chronic unpredictable stress treated with oregano extract	Mohseni-Moghaddam P, Dogani M, Hatami M, Roohollahi S, Amiresmaeli A, Askari N.	Brain Behav. 2022 Aug;12(8):e2727. doi: 10.1002/brb3.2727. Epub 2022 Jul 27.	2022	10.1002/brb3.2727		24	48	12	3B	59	4	8	8	11.3137		35	2	8	8	5.65685		59	11.3137	35	5.65685	2.7
37521489	Efficacy and Anti-Inflammatory Activity of Ashwagandha Sustained-Release Formulation on Depression and Anxiety Induced by Chronic Unpredictable Stress: in vivo and in vitro Studies	KrishnaRaju AV, Somepalli V, Thanawala S, Shah R.	J Exp Pharmacol. 2023 Jul 25;15:291-305. doi: 10.2147/JEP.S407906. eCollection 2023.	2023	10.2147/JEP.S407906		35	42	11	4B	not given	not given					not given	not given
37879231	Chronic stress predisposes to the aggravation of inflammation in autoimmune diseases with focus on rheumatoid arthritis and psoriasis	Chaudhary R, Prasad A, Agarwal V, Rehman M, Kumar A, Kaushik AS, Srivastava S, Srivastava S, Mishra V.	Int Immunopharmacol. 2023 Oct 23;125(Pt A):111046. doi: 10.1016/j.intimp.2023.111046. Online ahead of print.	2023	10.1016/j.intimp.2023.111046		56	56	7	2B	66	15	6	6	36.7423		21	not visible	6	6

### Sheet: EPM
							CVS characteristics				CONTROL						TEST
PMID	Title	Authors	Reference	Year	DOI		duration	burden	diversity	Fig used	control mean	control sem	n	n used	back-calculated SD		test mean	test sem	n	n used	back-calculated SD		control mean	SD	test mean	SD	Effect size d
29990678	Interactive effects of prenatal alcohol exposure and chronic stress in adulthood on anxiety-like behavior and central stress-related receptor mRNA expression: Sex- and time-dependent effects	Lam VYY, Raineki C, Ellis L, Yu W, Weinberg J.	Psychoneuroendocrinology. 2018 Nov;97:8-19. doi: 10.1016/j.psyneuen.2018.06.018. Epub 2018 Jun 23.	2018	10.1016/j.psyneuen.2018.06.018	males	10	20	8		not given	not given					not given	not given
29990678	Interactive effects of prenatal alcohol exposure and chronic stress in adulthood on anxiety-like behavior and central stress-related receptor mRNA expression: Sex- and time-dependent effects	Lam VYY, Raineki C, Ellis L, Yu W, Weinberg J.	Psychoneuroendocrinology. 2018 Nov;97:8-19. doi: 10.1016/j.psyneuen.2018.06.018. Epub 2018 Jun 23.	2018	10.1016/j.psyneuen.2018.06.018	females	10	20	8		not given	not given					not given	not given
30367959	Role of corticosterone in anxiety- and depressive-like behavior and HPA regulation following prenatal alcohol exposure	Lam VYY, Raineki C, Wang LY, Chiu M, Lee G, Ellis L, Yu W, Weinberg J.	Prog Neuropsychopharmacol Biol Psychiatry. 2019 Mar 2;90:1-15. doi: 10.1016/j.pnpbp.2018.10.008. Epub 2018 Oct 24.	2019	10.1016/j.pnpbp.2018.10.008	males	10	20	8	7C	4.5	2.3	9-11	9	6.9		5	2.9	9-11	9	8.7		4.5	6.9	5	8.7	0.06
30367959	Role of corticosterone in anxiety- and depressive-like behavior and HPA regulation following prenatal alcohol exposure	Lam VYY, Raineki C, Wang LY, Chiu M, Lee G, Ellis L, Yu W, Weinberg J.	Prog Neuropsychopharmacol Biol Psychiatry. 2019 Mar 2;90:1-15. doi: 10.1016/j.pnpbp.2018.10.008. Epub 2018 Oct 24.	2019	10.1016/j.pnpbp.2018.10.008	females	10	20	8	7A	3.3	1.5	9-11	9	4.5		4.2	1.7	9-11	9	5.1		3.3	4.5	4.2	5.1	0.2
30880220	Social isolation and social support at adulthood affect epigenetic mechanisms, brain-derived neurotrophic factor levels and behavior of chronically stressed rats	Viana Borges J, Souza de Freitas B, Antoniazzi V, de Souza Dos Santos C, Vedovelli K, Naziaseno Pires V, Paludo L, Martins de Lima MN, Bromberg E.	Behav Brain Res. 2019 Jul 2;366:36-44. doi: 10.1016/j.bbr.2019.03.025. Epub 2019 Mar 14.	2019	10.1016/j.bbr.2019.03.025		14	14	7	Table 2	14	SD given	10-12	10	4		4.5	SD given	10-12	10	1.4		14	4	4.5	1.4	3.2
31108115	The effect of depressive-like behavior and antidepressant therapy on social behavior and hierarchy in rats	Boyko M, Kutz R, Grinshpun J, Zvenigorodsky V, Gruenbaum BF, Gruenbaum SE, Frenkel A, Brotfain E, Israel Melamed, Frank D, Zeldetz V, Zlotnik A.	Behav Brain Res. 2019 Sep 16;370:111953. doi: 10.1016/j.bbr.2019.111953. Epub 2019 May 17.	2019	10.1016/j.bbr.2019.111953		35	70	7		not given	not given					not given	not given
31758000	Behavioural characterisation of chronic unpredictable stress based on ethologically relevant paradigms in rats	Sequeira-Cordero A, Salas-Bastos A, Fornaguera J, Brenes JC.	Sci Rep. 2019 Nov 22;9(1):17403. doi: 10.1038/s41598-019-53624-1.	2019	10.1038/s41598-019-53624-1		30	30	6		not given	not given					not given	not given
31881185	Amygdalar corticotropin-releasing factor mediates stress-induced anxiety	Ventura-Silva AP, Borges S, Sousa N, Rodrigues AJ, Pêgo JM.	Brain Res. 2020 Feb 15;1729:146622. doi: 10.1016/j.brainres.2019.146622. Epub 2019 Dec 24.	2020	10.1016/j.brainres.2019.146622		28	28	5	3A	34	4	11	11	13.2665		3	0.7	10	10	2.21359		34	13.2665	3	2.21359	3.3
32509856	Ovariectomy Induces Microglial Cell Activation and Inflammatory Response in Rat Prefrontal Cortices to Accelerate the Chronic Unpredictable Stress-Mediated Anxiety and Depression	Ge F, Yang H, Lu W, Shi H, Chen Q, Luo Y, Liu L, Yan J.	Biomed Res Int. 2020 May 16;2020:3609758. doi: 10.1155/2020/3609758. eCollection 2020.	2020	10.1155/2020/3609758		42	42	10	3C	0.048	0.013	10	10	0.0411096		0.01	0.005	10	10	0.0158114		0.048	0.013	0.01	0.005	3.9
32579979	Effect of 5-HT(2C) receptor agonist and antagonist on chronic unpredictable stress (CUS) - Mediated anxiety and depression in adolescent Wistar albino rat: Implicating serotonin and mitochondrial ETC-I function in serotonergic neurotransmission	Wankhar W, Syiem D, Pakyntein CL, Thabah D, Sunn SE.	Behav Brain Res. 2020 Sep 1;393:112780. doi: 10.1016/j.bbr.2020.112780. Epub 2020 Jun 21.	2020	10.1016/j.bbr.2020.112780		7	14	9	Table 4	46	SD given	6	6	9		52	SD given	6	6	8		46	9	52	8	0.7
32734320	Chronic stress inhibits hypothalamus-pituitary-thyroid axis and brown adipose tissue responses to acute cold exposure in male rats	Castillo-Campos A, Gutiérrez-Mata A, Charli JL, Joseph-Bravo P.	J Endocrinol Invest. 2021 Apr;44(4):713-723. doi: 10.1007/s40618-020-01328-z. Epub 2020 Jul 30.	2021	10.1007/s40618-020-01328-z		15	30	12	Supp 1G	18	6	5	5	13.4164		10	3.2	5	5	7.15542		18	13.4164	10	7.15542	0.8
33007392	Raw and wine processed Schisandra chinensis attenuate anxiety like behavior via modulating gut microbiota and lipid metabolism pathway	Song Y, Shan B, Zeng S, Zhang J, Jin C, Liao Z, Wang T, Zeng Q, He H, Wei F, Ai Z, Su D.	J Ethnopharmacol. 2021 Feb 10;266:113426. doi: 10.1016/j.jep.2020.113426. Epub 2020 Sep 29.	2021	10.1016/j.jep.2020.113426		30	30	11	1D	60	6	6	6	14.6969		32	5.5	6	6	13.4722		60	14.6969	32	13.4722	2
33186383	The peroxisome proliferator-activated receptor gamma (PPARγ) agonist, rosiglitazone, ameliorates neurofunctional and neuroinflammatory abnormalities in a rat model of Gulf War Illness	Keledjian K, Tsymbalyuk O, Semick S, Moyer M, Negoita S, Kim K, Ivanova S, Gerzanich V, Simard JM.	PLoS One. 2020 Nov 13;15(11):e0242427. doi: 10.1371/journal.pone.0242427. eCollection 2020.	2020	10.1371/journal.pone.0242427		33	104	11	3B	38	18	14	14	67.3498		20	5	36	36	30		38	67.3498	20	30	0.3
33230530	DNA Methyltransferase 3A Is Involved in the Sustained Effects of Chronic Stress on Synaptic Functions and Behaviors	Wei J, Cheng J, Waddell NJ, Wang ZJ, Pang X, Cao Q, Liu A, Chitaman JM, Abreu K, Jasrotia RS, Duffney LJ, Zhang J, Dietz DM, Feng J, Yan Z.	Cereb Cortex. 2021 Mar 5;31(4):1998-2012. doi: 10.1093/cercor/bhaa337.	2021	10.1093/cercor/bhaa337		14	28	6	4F	17	3	10	10	9.48683		14	3	10	10	9.48683		17	9.48683	14	9.48683	0.3
33321142	A model of negative emotional contagion between male-female rat dyads: Effects of voluntary exercise on stress-induced behavior and BDNF-TrkB signaling	Meade GM, Charron LS, Kilburn LW, Pei Z, Wang HY, Robinson S.	Physiol Behav. 2021 May 15;234:113286. doi: 10.1016/j.physbeh.2020.113286. Epub 2020 Dec 13.	2021	10.1016/j.physbeh.2020.113286		42	40	6	2B	57	17	16	16	68		14	6	16	16	24		57	68	14	24	0.8
33344727	Infralimbic cortical glutamate output is necessary for the neural and behavioral consequences of chronic stress	Pace SA, Christensen C, Schackmuth MK, Wallace T, McKlveen JM, Beischel W, Morano R, Scheimann JR, Wilson SP, Herman JP, Myers B.	Neurobiol Stress. 2020 Nov 23;13:100274. doi: 10.1016/j.ynstr.2020.100274. eCollection 2020 Nov.	2020	10.1016/j.ynstr.2020.100274		14	28	7	10A	29	9	8-12	8	25.4558		50	8	8-12	8	22.6274		29	25.4558	50	22.6274	0.9
33607579	The effectiveness of continuous and interval exercise preconditioning against chronic unpredictable stress: Involvement of hippocampal PGC-1α/FNDC5/BDNF pathway	Babaei A, Nourshahi M, Fani M, Entezari Z, Jameie SB, Haghparast A.	J Psychiatr Res. 2021 Apr;136:173-183. doi: 10.1016/j.jpsychires.2021.02.006. Epub 2021 Feb 13.	2021	10.1016/j.jpsychires.2021.02.006		21	21	8	Table 2	33	5	7	7	13.2288		21	3	7	7	7.93725		33	13.2288	21	7.93725	1.1
33654382	The Volatile Oil of Zanthoxylum bungeanum Pericarp Improved the Hypothalamic-Pituitary-Adrenal Axis and Gut Microbiota to Attenuate Chronic Unpredictable Stress-Induced Anxiety Behavior in Rats	Wei D, Zhao Y, Zhang M, Zhu L, Wang L, Yuan X, Wu C.	Drug Des Devel Ther. 2021 Feb 22;15:769-786. doi: 10.2147/DDDT.S281575. eCollection 2021.	2021	10.2147/DDDT.S281575		14	16	9	2D	21	SD given	10	10	5		16	SD given	10	10	3		21	5	16	3	1.2
34039946	Acupuncture Can Play an Antidepressant Role by Regulating the Intestinal Microbes and Neurotransmitters in a Rat Model of Depression	Li P, Huang W, Yan YN, Cheng W, Liu S, Huang Y, Chen W, Chen YP, Gao Y, Lu W, Xu Y, Meng X.	Med Sci Monit. 2021 May 27;27:e929027. doi: 10.12659/MSM.929027.	2021	10.12659/MSM.929027		42		9	2E	54	9	8	8	25.4558		1.5	0.5	8	8	1.41421		54	25.4558	1.5	1.41421	3
34213722	Norepinephrine and Glucocorticoids Modulate Chronic Unpredictable Stress-Induced Increase in the Type 2 CRF and Glucocorticoid Receptors in Brain Structures Related to the HPA Axis Activation	Malta MB, Martins J, Novaes LS, Dos Santos NB, Sita L, Camarini R, Scavone C, Bittencourt J, Munhoz CD.	Mol Neurobiol. 2021 Oct;58(10):4871-4885. doi: 10.1007/s12035-021-02470-2. Epub 2021 Jul 2.	2021	10.1007/s12035-021-02470-2		14	16	6	6A	3.7	0.8	5	7	2.1166		5	1	5	7	2.64575		3.7	2.1166	5	2.64575	0.6
34481787	Beneficial effects of Dendrobium nobile Lindl. Alkaloids (DNLA) on anxiety and depression induced by chronic unpredictable stress in rats	Xiong TW, Liu B, Wu Q, Xu YY, Liu P, Wang Y, Liu J, Shi JS.	Brain Res. 2021 Nov 15;1771:147647. doi: 10.1016/j.brainres.2021.147647. Epub 2021 Sep 2.	2021	10.1016/j.brainres.2021.147647		42	42	12	2B	17	3	5-8	5	6.7082		12	2	5-8	5	4.47214		17	6.7082	12	4.47214	0.9
35741632	Occlusal Disharmony-A Potential Factor Promoting Depression in a Rat Model	Zhang S, Wu L, Zhang M, He K, Wang X, Lin Y, Li S, Chen J.	Brain Sci. 2022 Jun 7;12(6):747. doi: 10.3390/brainsci12060747.	2022	10.3390/brainsci12060747					2F	1.9	1.3	6	6	3.18434		1.2	1	6	6	2.44949		1.9	3.18434	1.2	2.44949	0.2
35842198	Investigating the role of environmental enrichment initiated in adolescence against the detrimental effects of chronic unpredictable stress in adulthood: Sex-specific differences in behavioral and neuroendocrinological findings	Dandi E, Spandou E, Tata DA.	Behav Processes. 2022 Aug;200:104707. doi: 10.1016/j.beproc.2022.104707. Epub 2022 Jul 13.	2022	10.1016/j.beproc.2022.104707	males	28	56	10	2A1	19	4	8	8	11.3137		10	3	8	8	8.48528		19	11.3137	10	8.48528	0.9
35842198	Investigating the role of environmental enrichment initiated in adolescence against the detrimental effects of chronic unpredictable stress in adulthood: Sex-specific differences in behavioral and neuroendocrinological findings	Dandi E, Spandou E, Tata DA.	Behav Processes. 2022 Aug;200:104707. doi: 10.1016/j.beproc.2022.104707. Epub 2022 Jul 13.	2022	10.1016/j.beproc.2022.104707	females	28	56	10	2A1	35	5	8	8	14.1421		16	3.5	8	8	9.89949		35	14.1421	16	9.89949	1.6
35898162	A behavioral and molecular study; ameliorated anxiety-like behavior and cognitive dysfunction in a rat model of chronic unpredictable stress treated with oregano extract	Mohseni-Moghaddam P, Dogani M, Hatami M, Roohollahi S, Amiresmaeli A, Askari N.	Brain Behav. 2022 Aug;12(8):e2727. doi: 10.1002/brb3.2727. Epub 2022 Jul 27.	2022	10.1002/brb3.2727	rat	24	48	12	2B	36	2	8	8	5.65685		22	3	8	8	8.48528		36	5.65685	22	8.48528	1.9
37521489	Efficacy and Anti-Inflammatory Activity of Ashwagandha Sustained-Release Formulation on Depression and Anxiety Induced by Chronic Unpredictable Stress: in vivo and in vitro Studies	KrishnaRaju AV, Somepalli V, Thanawala S, Shah R.	J Exp Pharmacol. 2023 Jul 25;15:291-305. doi: 10.2147/JEP.S407906. eCollection 2023.	2023	10.2147/JEP.S407906	rat	35	42	11	4A	2.7	3	7	7	7.93725		46	45	7	7	119.059		2.7	7.93725	46	119.059	0.5
37879231	Chronic stress predisposes to the aggravation of inflammation in autoimmune diseases with focus on rheumatoid arthritis and psoriasis	Chaudhary R, Prasad A, Agarwal V, Rehman M, Kumar A, Kaushik AS, Srivastava S, Srivastava S, Mishra V.	Int Immunopharmacol. 2023 Oct 23;125(Pt A):111046. doi: 10.1016/j.intimp.2023.111046. Online ahead of print.	2023	10.1016/j.intimp.2023.111046	rat	56	56	7	2D	81	19	6	6	46.5403		4	0.5	6	6	1.22474		81	46.5403	4	1.22474	2.3
